# Deep learning with implicit handling of tissue-specific phenomena predicts tumor DNA accessibility and immune activity

**DOI:** 10.1101/229385

**Authors:** Kamil Wnuk, Jeremi Sudol, Kevin B. Givechian, Patrick Soon-Shiong, Shahrooz Rabizadeh, Christopher Szeto, Charles Vaske

## Abstract

DNA accessibility is a key dynamic feature of chromatin regulation that can potentiate transcriptional events and tumor progression. Recently, neural networks have begun to make it possible to explore the impact of mutations on DNA accessibility and transcriptional regulation by demonstrating state-of-the-art prediction of chromatin features from DNA sequence data in specific tissue types. We demonstrate enhancements to improve such tissue-specific prediction performance, and show that by extending models with RNA-seq expression input, they can be applied to novel tissue samples whose types were not present in training. We show that our expression-informed model achieved particularly consistent accuracy predicting DNA accessibility at promoter and promoter flank regions of the genome.

Leveraging this new tool to analyze tumor genomes across tissues, we provide a first glimpse of the DNA accessibility landscape across The Cancer Genome Atlas (TCGA). Our analysis of the Lung Adenocarcinoma (LUAD) cohort reveals that viewing tumors from the perspective of accessibility at promoters uniquely highlights several immune pathways inversely correlated with an overall more open chromatin state. Further, through identification of accessibility sites linked with differential gene expression in immune-inflamed LUAD tumors and training of a classifier ensemble, we show that patterns of predicted chromatin state are discriminative of immune activity across many tumor types, with direct implications for patient prognosis. We see such models playing a significant future role in matching patients to appropriate immunotherapy treatment regimens, as well as in analysis of other conditions where epigenetic state may play a significant role.

**Significance Statement:** DNA accessibility determines whether proteins have access to DNA-binding sites and is a key dynamic feature that influences regulation of gene expression that differentiates cells. We improve and extend a neural network model in a way that expands its application domain beyond studying the impact of genetic sequence and mutations on DNA accessibility in specific cell types, to tissues for which training data is unavailable.

Leveraging our tool to analyze tumor genomes, we demonstrate that in lung adenocarcinomas the accessibility perspective uniquely highlights immune pathways inversely correlated with a more accessible DNA state. Further, we show that accessibility patterns learned from even a single tumor type can discriminate immune inflammation across many cancers, often with direct relation to patient prognosis.
