## Supplementary material for "Deep learning with implicit handling of tissue-specific phenomena predicts tumor DNA accessibility and immune activity": ENCODE accession ids for dataset splits

dnase_file_id	dataset	biotype_idx	biotype_str	rna_file_ids
ENCFF640MFC	valid	92	spinal cord	['ENCFF340FSS']
ENCFF698JQB	valid	29	fibroblast of arm	['ENCFF092TYT', 'ENCFF437IPG']
ENCFF596UYB	valid	28	muscle of arm	['ENCFF513PLX']
ENCFF583SXE	valid	28	muscle of arm	['ENCFF350ZWB']
ENCFF635TDK	valid	93	Panc1	['ENCFF248YCR']
ENCFF001VYQ	valid	102	A549	['ENCFF627QMV']
ENCFF575DKT	valid	14	CD14-positive monocyte	['ENCFF851ONI']
ENCFF299FPS	valid	95	right lung	['ENCFF035KGA']
ENCFF717OZX	valid	82	right renal pelvis	['ENCFF033EGX']
ENCFF474ARN	valid	71	foreskin fibroblast	['ENCFF127GAN']
ENCFF318SPU	valid	44	SJCRH30	['ENCFF851HTL']
ENCFF071ODY	valid	53	transverse colon	['ENCFF885HSL']
ENCFF802SNU	test	10	left renal pelvis	['ENCFF126KII']
ENCFF189FNX	test	70	adrenal gland	['ENCFF467PRR']
ENCFF268PYO	test	38	forelimb muscle	['ENCFF927KFT']
ENCFF241RJJ	test	61	skin fibroblast	['ENCFF202DSC', 'ENCFF959PRH']
ENCFF310RJD	test	28	muscle of arm	['ENCFF404ZXJ']
ENCFF335DWP	test	3	A172	['ENCFF379FFM']
ENCFF453ZDK	test	19	small intestine	['ENCFF411RSF']
ENCFF381QSJ	test	19	small intestine	['ENCFF970SOK']
ENCFF251ROS	test	103	SK-N-DZ	['ENCFF652XHB']
ENCFF113VXK	test	66	muscle of back	['ENCFF282SUS']
ENCFF194JND	test	66	muscle of back	['ENCFF424LYQ']
ENCFF539JKS	test	64	large intestine	['ENCFF458LNT']
ENCFF251QHT	test	47	keratinocyte	['ENCFF090BNW']
ENCFF001WCA	test	104	fibroblast of lung	['ENCFF983VCS']
ENCFF133XTG	train	0	renal cortex interstitium	['ENCFF885EHC']
ENCFF654WPG	train	0	renal cortex interstitium	['ENCFF067NHZ']
ENCFF837AYQ	train	0	renal cortex interstitium	['ENCFF656GXW']
ENCFF537HPL	train	1	HT-29	['ENCFF730OIR', 'ENCFF908IQT']
ENCFF427YYM	train	1	HT-29	['ENCFF730OIR', 'ENCFF908IQT']
ENCFF346RKC	train	2	K562	['ENCFF417CHI', 'ENCFF697KVY', 'ENCFF664LYH', 'ENCFF855OAF', 'ENCFF342LXD', 'ENCFF427EWZ', 'ENCFF958SSA', 'ENCFF277UPK', 'ENCFF185UMS', 'ENCFF472EUD', 'ENCFF047WAI', 'ENCFF937GNL', 'ENCFF811VBA', 'ENCFF553DDU', 'ENCFF172GIN', 'ENCFF768TKT', 'ENCFF201HGA', 'ENCFF104VTJ']
ENCFF881JKB	train	2	K562	['ENCFF417CHI', 'ENCFF697KVY', 'ENCFF664LYH', 'ENCFF855OAF', 'ENCFF342LXD', 'ENCFF427EWZ', 'ENCFF958SSA', 'ENCFF277UPK', 'ENCFF185UMS', 'ENCFF472EUD', 'ENCFF047WAI', 'ENCFF937GNL', 'ENCFF811VBA', 'ENCFF553DDU', 'ENCFF172GIN', 'ENCFF768TKT', 'ENCFF201HGA', 'ENCFF104VTJ']
ENCFF927OSI	train	3	A172	['ENCFF204AHT']
ENCFF231QBI	train	4	pancreas	['ENCFF625HJC', 'ENCFF911YUO']
ENCFF587VNE	train	5	sigmoid colon	['ENCFF365ZMW']
ENCFF693FUF	train	5	sigmoid colon	['ENCFF517LAP']
ENCFF268XMC	train	6	MG63	['ENCFF594FTI']
ENCFF577BXO	train	6	MG63	['ENCFF843DLE']
ENCFF208EAG	train	10	left renal pelvis	['ENCFF602NKQ']
ENCFF651ZLC	train	10	left renal pelvis	['ENCFF774PTF']
ENCFF036XTH	train	10	left renal pelvis	['ENCFF720JRI']
ENCFF580KMM	train	18	BE2C	['ENCFF396XRF', 'ENCFF238HUZ']
ENCFF532CKR	train	18	BE2C	['ENCFF396XRF', 'ENCFF238HUZ']
ENCFF592XAO	train	13	thyroid gland	['ENCFF282JYK', 'ENCFF962ZAQ']
ENCFF563DYP	train	13	thyroid gland	['ENCFF638OKT']
ENCFF692HNC	train	13	thyroid gland	['ENCFF083NSQ', 'ENCFF375LTB']
ENCFF451ZBL	train	13	thyroid gland	['ENCFF282JYK', 'ENCFF962ZAQ']
ENCFF258ZWJ	train	13	thyroid gland	['ENCFF638OKT']
ENCFF783SBI	train	13	thyroid gland	['ENCFF083NSQ', 'ENCFF375LTB']
ENCFF001UXE	train	14	CD14-positive monocyte	['ENCFF299BIL', 'ENCFF397DFK', 'ENCFF882ZRN']
ENCFF636UXS	train	16	Daoy	['ENCFF593LLI']
ENCFF466XEV	train	16	Daoy	['ENCFF979MDW']
ENCFF050KLL	train	17	H1-hESC	['ENCFF173SNW', 'ENCFF316EHE', 'ENCFF653XHG', 'ENCFF915AUQ', 'ENCFF047AKP']
ENCFF430QTT	train	17	H1-hESC	['ENCFF173SNW', 'ENCFF316EHE', 'ENCFF653XHG', 'ENCFF915AUQ', 'ENCFF047AKP']
ENCFF523KLV	train	19	small intestine	['ENCFF256ELA']
ENCFF070ZJT	train	19	small intestine	['ENCFF769FAA']
ENCFF928MTS	train	19	small intestine	['ENCFF647PTK']
ENCFF108APO	train	21	neural progenitor cell	['ENCFF663ARH']
ENCFF344QIY	train	21	neural progenitor cell	['ENCFF672VVX']
ENCFF186QCQ	train	22	muscle of leg	['ENCFF622TLD']
ENCFF814TBU	train	22	muscle of leg	['ENCFF398PFM']
ENCFF332HJI	train	22	muscle of leg	['ENCFF114CDE']
ENCFF664MRC	train	22	muscle of leg	['ENCFF068NMI']
ENCFF227CPA	train	22	muscle of leg	['ENCFF884IWB']
ENCFF297LVR	train	22	muscle of leg	['ENCFF393OUO']
ENCFF213XLZ	train	22	muscle of leg	['ENCFF125HHE']
ENCFF200RYP	train	23	left kidney	['ENCFF593SHI']
ENCFF185RZG	train	24	H7-hESC	['ENCFF199UNP', 'ENCFF463QAU']
ENCFF871YGS	train	24	H7-hESC	['ENCFF199UNP', 'ENCFF463QAU']
ENCFF001UVN	train	24	H7-hESC	['ENCFF199UNP', 'ENCFF463QAU']
ENCFF395YXZ	train	25	OCI-LY7	['ENCFF212NBG', 'ENCFF773MOU']
ENCFF550NXL	train	25	OCI-LY7	['ENCFF212NBG', 'ENCFF773MOU']
ENCFF668UTX	train	26	uterus	['ENCFF602HNU']
ENCFF645GPP	train	26	uterus	['ENCFF315DBK']
ENCFF267AWH	train	27	prostate gland	['ENCFF499KKR']
ENCFF054VNO	train	28	muscle of arm	['ENCFF690YGY']
ENCFF852IEJ	train	28	muscle of arm	['ENCFF726VKQ']
ENCFF489OIN	train	28	muscle of arm	['ENCFF603FIV']
ENCFF248MCU	train	28	muscle of arm	['ENCFF905BGI']
ENCFF764GEI	train	28	muscle of arm	['ENCFF272NAO']
ENCFF110SZL	train	28	muscle of arm	['ENCFF007LRI']
ENCFF206QUY	train	28	muscle of arm	['ENCFF993LHQ']
ENCFF413WOM	train	29	fibroblast of arm	['ENCFF185CZL', 'ENCFF591BFQ']
ENCFF837AOM	train	46	Jurkat clone E61	['ENCFF558JTV', 'ENCFF489SJY']
ENCFF582KJR	train	46	Jurkat clone E61	['ENCFF558JTV', 'ENCFF489SJY']
ENCFF692UIP	train	32	SK-MEL-5	['ENCFF683UJM']
ENCFF274SFW	train	32	SK-MEL-5	['ENCFF818MYK']
ENCFF622RNC	train	33	left renal cortex interstitium	['ENCFF278ZFZ']
ENCFF986ZJA	train	33	left renal cortex interstitium	['ENCFF068QRU']
ENCFF590XAP	train	33	left renal cortex interstitium	['ENCFF869JVY']
ENCFF052IIY	train	33	left renal cortex interstitium	['ENCFF507HAK']
ENCFF475AOQ	train	34	kidney	['ENCFF326MQO']
ENCFF846BDG	train	34	kidney	['ENCFF525CMT']
ENCFF874CCT	train	34	kidney	['ENCFF229DFM']
ENCFF566SFJ	train	34	kidney	['ENCFF099FXO']
ENCFF682ALU	train	35	muscle of trunk	['ENCFF419PGC']
ENCFF502RSX	train	36	testis	['ENCFF845QSA']
ENCFF785AEY	train	36	testis	['ENCFF863ERP']
ENCFF667TQB	train	37	renal pelvis	['ENCFF013EVX']
ENCFF836HJU	train	37	renal pelvis	['ENCFF237VRQ']
ENCFF038OYK	train	37	renal pelvis	['ENCFF524ZGN']
ENCFF482EAC	train	43	thymus	['ENCFF237HIP']
ENCFF278XGA	train	43	thymus	['ENCFF487KXD']
ENCFF145OUR	train	43	thymus	['ENCFF123LVM']
ENCFF745OVI	train	43	thymus	['ENCFF380IZG']
ENCFF459DTS	train	43	thymus	['ENCFF608SHV']
ENCFF131LUK	train	43	thymus	['ENCFF380IZG']
ENCFF912LUB	train	44	SJCRH30	['ENCFF396TVG']
ENCFF758HNG	train	44	SJCRH30	['ENCFF396TVG']
ENCFF121FXZ	train	45	induced pluripotent stem cell	['ENCFF075MYF', 'ENCFF378GDC', 'ENCFF302MVN']
ENCFF531IVI	train	45	induced pluripotent stem cell	['ENCFF339BVY', 'ENCFF851JKL', 'ENCFF631OVI']
ENCFF967SGG	train	47	keratinocyte	['ENCFF401JWS', 'ENCFF065UCN', 'ENCFF344FGV', 'ENCFF795NTJ', 'ENCFF375RIX']
ENCFF067SRV	train	49	gastrocnemius medialis	['ENCFF658ESI']
ENCFF183SMM	train	50	PC-3	['ENCFF250GRX', 'ENCFF200VPR']
ENCFF955UOT	train	50	PC-3	['ENCFF250GRX', 'ENCFF200VPR']
ENCFF176PEG	train	52	HeLa-S3	['ENCFF891SSI', 'ENCFF796REI', 'ENCFF846THO']
ENCFF086IKU	train	52	HeLa-S3	['ENCFF891SSI', 'ENCFF796REI', 'ENCFF846THO']
ENCFF346KEV	train	52	HeLa-S3	['ENCFF891SSI', 'ENCFF796REI', 'ENCFF846THO']
ENCFF892YMX	train	52	HeLa-S3	['ENCFF891SSI', 'ENCFF796REI', 'ENCFF846THO']
ENCFF600IFK	train	52	HeLa-S3	['ENCFF891SSI', 'ENCFF796REI', 'ENCFF846THO']
ENCFF660BCW	train	52	HeLa-S3	['ENCFF891SSI', 'ENCFF796REI', 'ENCFF846THO']
ENCFF545NBD	train	52	HeLa-S3	['ENCFF891SSI', 'ENCFF796REI', 'ENCFF846THO']
ENCFF697ZFE	train	53	transverse colon	['ENCFF630RAI']
ENCFF971UGR	train	53	transverse colon	['ENCFF968IKU']
ENCFF745LBF	train	54	hindlimb muscle	['ENCFF680ZPA']
ENCFF578QOB	train	55	hematopoietic multipotent progenitor cell	['ENCFF115GKV']
ENCFF671KDX	train	56	heart	['ENCFF089NNQ']
ENCFF054UBW	train	56	heart	['ENCFF496OSH']
ENCFF291ZBT	train	57	H4	['ENCFF555SHC', 'ENCFF331TCQ']
ENCFF716GQJ	train	57	H4	['ENCFF331TCQ']
ENCFF875BUF	train	60	left lung	['ENCFF643UJO']
ENCFF182CAL	train	60	left lung	['ENCFF934RBH']
ENCFF807HKO	train	60	left lung	['ENCFF066QDJ']
ENCFF177TMO	train	60	left lung	['ENCFF919EYT']
ENCFF800AAI	train	60	left lung	['ENCFF391BNP']
ENCFF738EYN	train	60	left lung	['ENCFF406OKZ']
ENCFF414HEV	train	61	skin fibroblast	['ENCFF694YJO', 'ENCFF458PJZ']
ENCFF159MJS	train	61	skin fibroblast	['ENCFF694YJO', 'ENCFF458PJZ']
ENCFF786BNQ	train	61	skin fibroblast	['ENCFF694YJO', 'ENCFF458PJZ']
ENCFF894QXT	train	61	skin fibroblast	['ENCFF694YJO', 'ENCFF458PJZ']
ENCFF040ZVN	train	61	skin fibroblast	['ENCFF694YJO', 'ENCFF458PJZ']
ENCFF667CVN	train	61	skin fibroblast	['ENCFF694YJO', 'ENCFF458PJZ']
ENCFF601NRR	train	61	skin fibroblast	['ENCFF694YJO', 'ENCFF458PJZ']
ENCFF982VBQ	train	61	skin fibroblast	['ENCFF694YJO', 'ENCFF458PJZ']
ENCFF786QJA	train	62	NCI-H460	['ENCFF670FFI']
ENCFF836OTG	train	62	NCI-H460	['ENCFF453LIL']
ENCFF865CGA	train	63	right lobe of liver	['ENCFF979EDZ', 'ENCFF086GFD']
ENCFF047SSX	train	64	large intestine	['ENCFF554XMC']
ENCFF514MJT	train	64	large intestine	['ENCFF359YQU']
ENCFF207QQA	train	64	large intestine	['ENCFF858BYE']
ENCFF989JGF	train	64	large intestine	['ENCFF972VRS']
ENCFF318JGR	train	64	large intestine	['ENCFF688MYF']
ENCFF292YGK	train	65	MCF-7	['ENCFF009GDJ', 'ENCFF885LEQ', 'ENCFF999MLO', 'ENCFF373TQN', 'ENCFF557FLH', 'ENCFF306LWF', 'ENCFF069FTO', 'ENCFF511OEL']
ENCFF718RQU	train	65	MCF-7	['ENCFF009GDJ', 'ENCFF885LEQ', 'ENCFF999MLO', 'ENCFF373TQN', 'ENCFF557FLH', 'ENCFF306LWF', 'ENCFF069FTO', 'ENCFF511OEL']
ENCFF877STZ	train	65	MCF-7	['ENCFF009GDJ', 'ENCFF885LEQ', 'ENCFF999MLO', 'ENCFF373TQN', 'ENCFF557FLH', 'ENCFF306LWF', 'ENCFF069FTO', 'ENCFF511OEL']
ENCFF886DLX	train	65	MCF-7	['ENCFF009GDJ', 'ENCFF885LEQ', 'ENCFF999MLO', 'ENCFF373TQN', 'ENCFF557FLH', 'ENCFF306LWF', 'ENCFF069FTO', 'ENCFF511OEL']
ENCFF639JZO	train	65	MCF-7	['ENCFF009GDJ', 'ENCFF885LEQ', 'ENCFF999MLO', 'ENCFF373TQN', 'ENCFF557FLH', 'ENCFF306LWF', 'ENCFF069FTO', 'ENCFF511OEL']
ENCFF859MCH	train	65	MCF-7	['ENCFF009GDJ', 'ENCFF885LEQ', 'ENCFF999MLO', 'ENCFF373TQN', 'ENCFF557FLH', 'ENCFF306LWF', 'ENCFF069FTO', 'ENCFF511OEL']
ENCFF122HLI	train	66	muscle of back	['ENCFF313PHN']
ENCFF241TEF	train	66	muscle of back	['ENCFF382FLL']
ENCFF373OQQ	train	66	muscle of back	['ENCFF115ORA']
ENCFF006GNP	train	66	muscle of back	['ENCFF185TFE']
ENCFF753IAY	train	66	muscle of back	['ENCFF195KMJ']
ENCFF266ADI	train	66	muscle of back	['ENCFF302HTI']
ENCFF317QQX	train	66	muscle of back	['ENCFF860PYR']
ENCFF571GTC	train	66	muscle of back	['ENCFF706VUD']
ENCFF465PHM	train	67	SJSA1	['ENCFF457WQQ']
ENCFF547PBO	train	67	SJSA1	['ENCFF272MYR']
ENCFF479YVC	train	99	SK-N-SH	['ENCFF211NJT', 'ENCFF598SBS', 'ENCFF337OEW', 'ENCFF560FJT']
ENCFF986DZI	train	99	SK-N-SH	['ENCFF211NJT', 'ENCFF598SBS', 'ENCFF337OEW', 'ENCFF560FJT']
ENCFF524LIU	train	71	foreskin fibroblast	['ENCFF839MWS', 'ENCFF800TGS', 'ENCFF305UEN']
ENCFF952DIQ	train	72	right renal cortex interstitium	['ENCFF821JAE']
ENCFF056FRC	train	72	right renal cortex interstitium	['ENCFF981FYW']
ENCFF408KGV	train	72	right renal cortex interstitium	['ENCFF320UVF']
ENCFF382VKO	train	73	spleen	['ENCFF693OQP']
ENCFF316QNH	train	75	bipolar spindle neuron	['ENCFF688CEH', 'ENCFF796CTC', 'ENCFF974WEI']
ENCFF158NHJ	train	75	bipolar spindle neuron	['ENCFF249CKU', 'ENCFF140QFL', 'ENCFF893CJH']
ENCFF655YDA	train	76	myotube	['ENCFF825CZR']
ENCFF186SRL	train	76	myotube	['ENCFF825CZR', 'ENCFF320IDT']
ENCFF417HPS	train	79	Caki2	['ENCFF299ELJ']
ENCFF860PPF	train	79	Caki2	['ENCFF606LMD']
ENCFF673GQN	train	80	HepG2	['ENCFF640ZBJ', 'ENCFF861GCR', 'ENCFF004HYK', 'ENCFF401KRE', 'ENCFF061WBL', 'ENCFF570ZOT', 'ENCFF773JNC', 'ENCFF073DUS', 'ENCFF051TCU', 'ENCFF945LNB', 'ENCFF534SLQ', 'ENCFF197XZL', 'ENCFF874RXH']
ENCFF079FOX	train	80	HepG2	['ENCFF640ZBJ', 'ENCFF861GCR', 'ENCFF004HYK', 'ENCFF401KRE', 'ENCFF061WBL', 'ENCFF570ZOT', 'ENCFF773JNC', 'ENCFF073DUS', 'ENCFF051TCU', 'ENCFF945LNB', 'ENCFF534SLQ', 'ENCFF197XZL', 'ENCFF874RXH']
ENCFF505SRS	train	80	HepG2	['ENCFF640ZBJ', 'ENCFF861GCR', 'ENCFF004HYK', 'ENCFF401KRE', 'ENCFF061WBL', 'ENCFF570ZOT', 'ENCFF773JNC', 'ENCFF073DUS', 'ENCFF051TCU', 'ENCFF945LNB', 'ENCFF534SLQ', 'ENCFF197XZL', 'ENCFF874RXH']
ENCFF821LIF	train	80	HepG2	['ENCFF640ZBJ', 'ENCFF861GCR', 'ENCFF004HYK', 'ENCFF401KRE', 'ENCFF061WBL', 'ENCFF570ZOT', 'ENCFF773JNC', 'ENCFF073DUS', 'ENCFF051TCU', 'ENCFF945LNB', 'ENCFF534SLQ', 'ENCFF197XZL', 'ENCFF874RXH']
ENCFF435SDA	train	80	HepG2	['ENCFF640ZBJ', 'ENCFF861GCR', 'ENCFF004HYK', 'ENCFF401KRE', 'ENCFF061WBL', 'ENCFF570ZOT', 'ENCFF773JNC', 'ENCFF073DUS', 'ENCFF051TCU', 'ENCFF945LNB', 'ENCFF534SLQ', 'ENCFF197XZL', 'ENCFF874RXH']
ENCFF918KUL	train	80	HepG2	['ENCFF640ZBJ', 'ENCFF861GCR', 'ENCFF004HYK', 'ENCFF401KRE', 'ENCFF061WBL', 'ENCFF570ZOT', 'ENCFF773JNC', 'ENCFF073DUS', 'ENCFF051TCU', 'ENCFF945LNB', 'ENCFF534SLQ', 'ENCFF197XZL', 'ENCFF874RXH']
ENCFF268DTI	train	80	HepG2	['ENCFF640ZBJ', 'ENCFF861GCR', 'ENCFF004HYK', 'ENCFF401KRE', 'ENCFF061WBL', 'ENCFF570ZOT', 'ENCFF773JNC', 'ENCFF073DUS', 'ENCFF051TCU', 'ENCFF945LNB', 'ENCFF534SLQ', 'ENCFF197XZL', 'ENCFF874RXH']
ENCFF799OWA	train	82	right renal pelvis	['ENCFF887YTL']
ENCFF346ZSZ	train	82	right renal pelvis	['ENCFF494FTI']
ENCFF242ABW	train	82	right renal pelvis	['ENCFF896OFQ']
ENCFF001UUN	train	83	Ishikawa	['ENCFF394VCU', 'ENCFF681NAQ']
ENCFF763QDD	train	84	HT1080	['ENCFF560OXD']
ENCFF628WFA	train	84	HT1080	['ENCFF888OXA']
ENCFF486XIN	train	85	Karpas-422	['ENCFF750TNP', 'ENCFF657WZA']
ENCFF771FFI	train	85	Karpas-422	['ENCFF750TNP', 'ENCFF657WZA']
ENCFF789WQN	train	86	astrocyte	['ENCFF561IAZ']
ENCFF538VZH	train	86	astrocyte	['ENCFF779UXE']
ENCFF001VYW	train	88	B cell	['ENCFF231GYC', 'ENCFF898BMZ']
ENCFF001WEP	train	88	B cell	['ENCFF231GYC', 'ENCFF898BMZ']
ENCFF001WEQ	train	88	B cell	['ENCFF231GYC', 'ENCFF898BMZ']
ENCFF001SQD	train	88	B cell	['ENCFF231GYC', 'ENCFF898BMZ']
ENCFF341TLD	train	90	fibroblast of skin of abdomen	['ENCFF063EGA']
ENCFF315KCJ	train	91	G401	['ENCFF362OWV']
ENCFF550IUR	train	91	G401	['ENCFF546ROR']
ENCFF196ENU	train	92	spinal cord	['ENCFF400RFD']
ENCFF057GLN	train	93	Panc1	['ENCFF890DEQ']
ENCFF740JVK	train	94	IMR-90	['ENCFF244VME', 'ENCFF118OFK', 'ENCFF353SBP', 'ENCFF496RIW']
ENCFF787HRZ	train	94	IMR-90	['ENCFF244VME', 'ENCFF118OFK', 'ENCFF353SBP', 'ENCFF496RIW']
ENCFF991PVJ	train	94	IMR-90	['ENCFF244VME', 'ENCFF118OFK', 'ENCFF353SBP', 'ENCFF496RIW']
ENCFF043JFY	train	94	IMR-90	['ENCFF244VME', 'ENCFF118OFK', 'ENCFF353SBP', 'ENCFF496RIW']
ENCFF828TWL	train	95	right lung	['ENCFF487DRK']
ENCFF257MHT	train	95	right lung	['ENCFF015DMG']
ENCFF852EZT	train	95	right lung	['ENCFF535JUK']
ENCFF908KXP	train	96	stomach	['ENCFF874WKO']
ENCFF971SYQ	train	96	stomach	['ENCFF050VJS']
ENCFF847JTV	train	96	stomach	['ENCFF953SNL']
ENCFF761TYQ	train	96	stomach	['ENCFF031EAX']
ENCFF636QEY	train	96	stomach	['ENCFF881ZXZ']
ENCFF570SFB	train	98	esophagus squamous epithelium	['ENCFF760KKJ']
ENCFF896PXG	train	70	adrenal gland	['ENCFF217TKV']
ENCFF626FRG	train	70	adrenal gland	['ENCFF783MER', 'ENCFF212SUD']
ENCFF930SLU	train	70	adrenal gland	['ENCFF555RGZ']
ENCFF346XCN	train	70	adrenal gland	['ENCFF578HON']
ENCFF008XKZ	train	70	adrenal gland	['ENCFF918DYI']
ENCFF488DIV	train	70	adrenal gland	['ENCFF964UAS', 'ENCFF370MMM']
ENCFF988NWA	train	100	ovary	['ENCFF132XQU']
ENCFF960YSU	train	100	ovary	['ENCFF940WXY']
ENCFF077ZRM	train	101	GM12878	['ENCFF350QZU', 'ENCFF212CQQ', 'ENCFF814QPN', 'ENCFF405DZV', 'ENCFF556JWV', 'ENCFF863OEM', 'ENCFF513SFV', 'ENCFF699SNV', 'ENCFF154FJB', 'ENCFF744IYA', 'ENCFF336ZAM', 'ENCFF674VPY', 'ENCFF258XPQ', 'ENCFF425YFG', 'ENCFF697ZYC', 'ENCFF092WSR', 'ENCFF699MOM', 'ENCFF418FIT', 'ENCFF306TLL', 'ENCFF599JTV', 'ENCFF121ZOP', 'ENCFF113GYE', 'ENCFF644DIQ', 'ENCFF456WWG', 'ENCFF030SDM', 'ENCFF012UBJ', 'ENCFF86…
ENCFF184YKB	train	101	GM12878	['ENCFF350QZU', 'ENCFF212CQQ', 'ENCFF814QPN', 'ENCFF405DZV', 'ENCFF556JWV', 'ENCFF863OEM', 'ENCFF513SFV', 'ENCFF699SNV', 'ENCFF154FJB', 'ENCFF744IYA', 'ENCFF336ZAM', 'ENCFF674VPY', 'ENCFF258XPQ', 'ENCFF425YFG', 'ENCFF697ZYC', 'ENCFF092WSR', 'ENCFF699MOM', 'ENCFF418FIT', 'ENCFF306TLL', 'ENCFF599JTV', 'ENCFF121ZOP', 'ENCFF113GYE', 'ENCFF644DIQ', 'ENCFF456WWG', 'ENCFF030SDM', 'ENCFF012UBJ', 'ENCFF86…
ENCFF001WDC	train	102	A549	['ENCFF369ZNM', 'ENCFF170PII', 'ENCFF026SUN']
ENCFF001WDB	train	102	A549	['ENCFF369ZNM', 'ENCFF170PII', 'ENCFF026SUN']
ENCFF435MRA	train	103	SK-N-DZ	['ENCFF561LSQ']
ENCFF001WRM	train	104	fibroblast of lung	['ENCFF227FMH', 'ENCFF743YEB', 'ENCFF205HKT']
ENCFF573LEP	train	104	fibroblast of lung	['ENCFF025DRM', 'ENCFF107TNO']
ENCFF001WRL	train	104	fibroblast of lung	['ENCFF227FMH', 'ENCFF743YEB', 'ENCFF205HKT']
ENCFF001SSA	train	104	fibroblast of lung	['ENCFF227FMH', 'ENCFF743YEB', 'ENCFF205HKT']
ENCFF634YLX	train	104	fibroblast of lung	['ENCFF350BOF', 'ENCFF885NGS']
